# Fresh insights into Mediterranean biodiversity: Environmental DNA reveals spatio-temporal patterns of stream invertebrate communities on Sicily

**DOI:** 10.1101/2021.06.10.447858

**Authors:** Kamil Hupało, Saskia Schmidt, Till-Hendrik Macher, Martina Weiss, Florian Leese

**Affiliations:** Aquatic Ecosystem Research, Faculty of Biology, University of Duisburg□Essen, Essen, Germany; Department of Animal Ecology, U4, German Federal Institute of Hydrology, Koblenz, Germany; Centre for Water and Environmental Research (ZWU), University of Duisburg-Essen 45141 Essen, Germany

**Keywords:** eDNA, macroinvertebrates, freshwater, community, metabarcoding

## Abstract

The Mediterranean region with its islands is among top biodiversity hotspots. It houses numerous freshwater taxa with a high rate of endemism, but is heavily impacted by anthropogenic pressures and global climate change. To conserve biodiversity, reliable data on species and genetic diversity are needed especially for the scarcely known insular freshwater ecosystems. Environmental DNA metabarcoding provide a straight-forward opportunity to assess aquatic biodiversity. Therefore, we conducted the first eDNA metabarcoding study in one stream catchment on Sicily. Specifically, we aimed to i) investigate spatial diversity patterns of macroinvertebrate communities, ii) assess seasonal changes, and iii) check if dispersal barriers can be identified. Water samples were taken at 27 different sites in two seasons and eDNA metabarcoding performed using the COI gene. In total, we detected 98 macroinvertebrate species, including 28 taxa potentially new to Sicily. Exact sequence variant (ESV) and species composition data showed that diversity differed between seasons with less taxa detected in winter. We also detected a dispersal barrier, which had a stronger effect in autumn. Our findings show that eDNA metabarcoding provides valuable information on Sicilian freshwater biodiversity. We therefore encourage its application for understudied regions to better understand the state and dynamics of freshwater biodiversity.
