## Supplementary material for "Fresh insights into Mediterranean biodiversity: Environmental DNA reveals spatio-temporal patterns of stream invertebrate communities on Sicily": Tab. S1

### Sheet: Sampling sites
Site code	Latitude	Longitude	Seasons	Stream system	Location according to in-stream barrier	Number of filters used for eDNA sampling
A1	37.2885	14.4445	both	Fosso del Tempio	downstream	1 (autumn) + 1 (winter)
A2	37.2916	14.4175	both	Fosso del Tempio	downstream	2 (autumn) + 2 (winter)
E1	37.2922	14.4159	both	Fosso del Tempio	downstream	1 (autumn) + 1 (winter)
E2	37.2951	14.4099	both	Fosso del Tempio	downstream	1 (autumn) + 1 (winter)
E3	37.2987	14.3997	both	Fosso del Tempio	downstream	1 (autumn) + 1 (winter)
E4	37.3107	14.3973	both	Fosso del Tempio	downstream	1 (autumn) + 1 (winter)
EF	37.317	14.3956	both	Fosso del Tempio	downstream	1 (autumn) + 1 (winter)
A6F	37.3172	14.3955	both	Fosso del Tempio	downstream	1 (autumn) + 1 (winter)
A6	37.3251	14.3945	winter*	Fosso del Tempio	downstream	2 (winter)
E5	37.3168	14.3928	both	Fosso del Tempio	downstream	1 (autumn) + 1 (winter)
E8	37.3334	14.3781	both	Fosso del Tempio	upstream	1 (autumn) + 1 (winter)
E9	37.34	14.3773	winter*	Fosso del Tempio	upstream	1 (winter)
A7	37.3368	14.3806	both	Fosso del Tempio	upstream	1 (autumn) + 1 (winter)
A10	37.3382	14.3868	both	Fosso del Tempio	upstream	1 (autumn) + 1 (winter)
A11	37.3409	14.3935	autumn	Fosso del Tempio	upstream	1 (autumn) + 1 (winter)
A12	37.3725	14.3925	both	Fosso del Tempio	upstream	1 (autumn) + 1 (winter)
A15	37.348	14.4131	both	Fosso del Tempio	upstream	1 (autumn) + 1 (winter)
A18	37.3705	14.4053	autumn	Fosso del Tempio	upstream	1 (autumn)
D4	37.3783	14.3479	autumn	Neighboring catchment	NA	2 (autumn)
D6	37.4425	14.4494	winter	Neighboring catchment	NA	1 (winter)
D7	37.3048	14.4287	both	Neighboring catchment	NA	2 (autumn) + 1 (winter)
D8	37.3285	14.434	both	Neighboring catchment	NA	3 (autumn) + 1 (winter)
D11	37.33	14.442	winter	Neighboring catchment	NA	1 (winter)
D13	37.38	14.453	both	Neighboring catchment	NA	1 (autumn) + 1 (winter)
D14	37.4213	14.5521	winter	Neighboring catchment	NA	1 (winter)
D15	37.4554	14.5358	winter	Neighboring catchment	NA	2 (winter)
D16	37.4365	14.6156	winter	Neighboring catchment	NA	1 (winter)
Title	Fresh insights into Mediterranean biodiversity: Environmental DNA reveals spatio-temporal patterns of stream invertebrate communities on Sicily
Journal Name	Hydrobiologia
Authors	Hupało, K., Schmidt, S., Macher, T-H., Weiss, M., Leese, F.
Affiliation	University Duisburg-Essen
Corresponding author	kamilhupalo@gmail.com
