## Supplementary material for "Fresh insights into Mediterranean biodiversity: Environmental DNA reveals spatio-temporal patterns of stream invertebrate communities on Sicily": Tab. S2

### Sheet: FW_Tagging_Schema
Library 1						Raw Reads		Merged,filtered reads
ID	Sample type	Replicate 1		Replicate 2		Replicate 1	Replicate 2
		i5 index	i7 index	i5 index	i7 index
aD4	Sample	AACCGCGG	CCGCGGTT	CATGCCAT	ATGGCATG	2467183	2170456	4527836
aD7	Sample	GGTTATAA	TTATAACC	TGCATTGC	GCAATGCA	2074974	2116741	4005616
aD8	Sample	CCAAGTCC	GGACTTGG	ATTGGAAC	GTTCCAAT	0	0	0
aD13	Sample	TTGGACTT	AAGTCCAA	GCCAAGGT	ACCTTGGC	3206616	2684695	5800994
aE1	Sample	CAGTGGAT	ATCCACTG	CGAGATAT	ATATCTCG	1637306	1427666	2556559
aE2	Sample	TGACAAGC	GCTTGTCA	TAGAGCGC	GCGCTCTA	798070	1225643	1569173
aE3	Sample	CTAGCTTG	CAAGCTAG	AACCTGTT	AACAGGTT	1668951	2291972	3498059
aE4	Sample	TCGATCCA	TGGATCGA	GGTTCACC	GGTGAACC	1526006	1210679	2593890
aE5	Sample	CCTGAACT	AGTTCAGG	CATTGTTG	CAACAATG	1950949	2031090	3959722
aE8	Sample	TTCAGGTC	GACCTGAA	TGCCACCA	TGGTGGCA	1965956	436890	2096977
aEF	Sample	AGTAGAGA	TCTCTACT	CTCTGCCT	AGGCAGAG	1872554	2163247	3841222
aA6F	Sample	GACGAGAG	CTCTCGTC	TCTCATTC	GAATGAGA	155136	619671	711532
aA1	Sample	AGACTTGG	CCAAGTCT	ACGCCGCA	TGCGGCGT	2110786	1571999	3400521
aA2	Sample	GAGTCCAA	TTGGACTC	GTATTATG	CATAATAC	1638511	1323699	2858073
aA7	Sample	CTTAAGCC	GGCTTAAG	GATAGATC	GATCTATC	1653151	1046057	2401636
aA10	Sample	TCCGGATT	AATCCGGA	AGCGAGCT	AGCTCGCT	1251689	1914092	2913153
aA11	Sample	CTGTATTA	TAATACAG	CAGTTCCG	CGGAACTG	509867	1253615	1615151
aA12	Sample	TCACGCCG	CGGCGTGA	TGACCTTA	TAAGGTCA	670140	1039560	1600956
aA15	Sample	ACTTACAT	ATGTAAGT	CTAGGCAA	TTGCCTAG	620364	143926	694551
aA18	Sample	GTCCGTGC	GCACGGAC	TCGAATGG	CCATTCGA	1780084	1884270	3466728
wD6	Sample	AAGGTACC	GGTACCTT	CTTAGTGT	ACACTAAG	1811126	1638882	3218225
wD7	Sample	GGAACGTT	AACGTTCC	TCCGACAC	GTGTCGGA	1277023	1678562	2847413
wD8	Sample	AATTCTGC	GCAGAATT	AACAGGAA	TTCCTGTT	205428	557518	665884
wD11	Sample	GGCCTCAT	ATGAGGCC	GGTGAAGG	CCTTCACC	79812	154756	207819
wD13	Sample	ATCTTAGT	ACTAAGAT	CCTGTGGC	GCCACAGG	520421	44598	466723
wD14	Sample	GCTCCGAC	GTCGGAGC	TTCACAAT	ATTGTGAA	458508	476592	905404
wD15	Sample	ATACCAAG	CTTGGTAT	ACACGAGT	ACTCGTGT	2460630	2779724	5221519
wD16	Sample	GCGTTGGA	TCCAACGC	GTGTAGAC	GTCTACAC	1788254	2198807	3907571
wE1	Sample	CTTCACGG	CCGTGAAG	GTTAATTG	CAATTAAC	2168491	2437908	4156599
wE2	Sample	TCCTGTAA	TTACAGGA	ACCGGCCA	TGGCCGGT	1974606	2094448	3432047
wE3	Sample	AGAATGCC	GGCATTCT	GGAGTACT	AGTACTCC	2247969	627916	2467228
wE4	Sample	GAGGCATT	AATGCCTC	AAGACGTC	GACGTCTT	59344	1568535	1107915
wE5	Sample	CCTCGGTA	TACCGAGG	GTCTCGCA	TGCGAGAC	72948	1903847	1513775
wE8	Sample	TTCTAACG	CGTTAGAA	ACTCTATG	CATAGAGT	1735630	1063911	2321399
wE9	Sample	ATGAGGCT	AGCCTCAT	GCGCCTGT	ACAGGCGC	3108531	750489	3118275
wEF	Sample	GCAGAATC	GATTCTGC	ATATTCAC	GTGAATAT	670078	1372153	1869907
wA6F	Sample	CACTACGA	TCGTAGTG	CTACAGTT	AACTGTAG	1396575	1635417	2928000
wA1	Sample	TGTCGTAG	CTACGACA	TCGTGACC	GGTCACGA	1774619	1506269	3228496
wA2	Sample	ACCACTTA	TAAGTGGT	GGAAGCAG	CTGCTTCC	2632876	1667465	4230303
wA6	Sample	GTTGTCCG	CGGACAAC	AAGGATGA	TCATCCTT	518134	223399	584365
wA7	Sample	ATCCATAT	ATATGGAT	TATAACCT	AGGTTATA	2213761	1005999	2823344
wA10	Sample	GCTTGCGC	GCGCAAGC	CGCGGTTC	GAACCGCG	1480254	356796	1423668
wA12	Sample	AGTATCTT	AAGATACT	TTGGTGAG	CTCACCAA	1980352	463148	2276769
wA15	Sample	GACGCTCC	GGAGCGTC	CCAACAGA	TCTGTTGG	611667	567155	1113161
N1	PCR negative	AGCGCTAG	CTAGCGCT	NA	NA	0	NA	0
N2	PCR negative	GATATCGA	TCGATATC	CGCAGACG	CGTCTGCG	3	2	0
N3	PCR negative	TATGAGTA	TACTCATA	AGGTGCGT	ACGCACCT	2	0	0
N4	PCR negative	GAACATAC	GTATGTTC	ACATAGCG	CGCTATGT	0	2	0
Library 2						Raw Reads		Merged,filtered reads
ID	Sample	Replicate 1		Replicate 2		Replicate 1	Replicate 2
		i5 index	i7 index	i5 index	i7 index
aD4_bl	filter negative	ATTGGAAC	GTTCCAAT	GTGTAGAC	GTCTACAC	19	0	0
aD7_bl	filter negative	GCCAAGGT	ACCTTGGC	GTTAATTG	CAATTAAC	0	0	0
aE1/E2 bl	filter negative	CGAGATAT	ATATCTCG	ACCGGCCA	TGGCCGGT	0	0	0
aE3 bl	filter negative	TAGAGCGC	GCGCTCTA	GGAGTACT	AGTACTCC	4768	0	0
aE4 bl	filter negative	AACCTGTT	AACAGGTT	AAGACGTC	GACGTCTT	7651	0	0
aE5 bl	filter negative	GGTTCACC	GGTGAACC	GTCTCGCA	TGCGAGAC	4939	0	0
aEF/A6F bl	filter negative	CATTGTTG	CAACAATG	ACTCTATG	CATAGAGT	3544	66	0
aE8 bl	filter negative	TGCCACCA	TGGTGGCA	GCGCCTGT	ACAGGCGC	4518	0	0
aA1 bl	filter negative	CTCTGCCT	AGGCAGAG	ATATTCAC	GTGAATAT	5454	0	0
aA2 bl	filter negative	TCTCATTC	GAATGAGA	CTACAGTT	AACTGTAG	714	0	0
aA7/A10 bl	filter negative	ACGCCGCA	TGCGGCGT	TCGTGACC	GGTCACGA	0	0	0
aA11/D8 bl	filter negative	GTATTATG	CATAATAC	GGAAGCAG	CTGCTTCC	0	0	0
aA12 bl	filter negative	GATAGATC	GATCTATC	AAGGATGA	TCATCCTT	0	0	0
aA15 bl	filter negative	AGCGAGCT	AGCTCGCT	TATAACCT	AGGTTATA	0	199	0
aA18/D13 bl	filter negative	CAGTTCCG	CGGAACTG	CGCGGTTC	GAACCGCG	0	0	0
wD6/D13..bl	filter negative	TGACCTTA	TAAGGTCA	TTGGTGAG	CTCACCAA	0	0	0
wA12/D7..bl	filter negative	CTAGGCAA	TTGCCTAG	CCAACAGA	TCTGTTGG	0	0	0
wE1 bl	filter negative	TCGAATGG	CCATTCGA	GTGCGATA	TATCGCAC	0	19	0
wE2/E3 bl	filter negative	CTTAGTGT	ACACTAAG	ACATAGCG	CGCTATGT	0	0	0
wE5/E8.. Bl	filter negative	TCCGACAC	GTGTCGGA	GAACATAC	GTATGTTC	0	0	0
wEF/A6F..bl	filter negative	AACAGGAA	TTCCTGTT	AGGTGCGT	ACGCACCT	0	0	0
wA1/A2 bl	filter negative	GGTGAAGG	CCTTCACC	TATGAGTA	TACTCATA	0	0	0
wA7/A10..bl	filter negative	CCTGTGGC	GCCACAGG	CGCAGACG	CGTCTGCG	0	0	0
wA15 bl	filter negative	TTCACAAT	ATTGTGAA	GATATCGA	TCGATATC	0	0	0
N1	PCR negative	ACACGAGT	ACTCGTGT	AGCGCTAG	CTAGCGCT	0	0	0
Title	Fresh insights into Mediterranean biodiversity: Environmental DNA reveals spatio-temporal patterns of stream invertebrate communities on Sicily
Journal Name	Hydrobiologia
Authors	Hupało, K., Schmidt, S., Macher, T-H., Weiss, M., Leese, F.
Affiliation	University Duisburg-Essen
Corresponding author	kamilhupalo@gmail.com
