## Supplementary material for "Fresh insights into Mediterranean biodiversity: Environmental DNA reveals spatio-temporal patterns of stream invertebrate communities on Sicily": Tab. S5

### Sheet: Autumn_All_ESVs
	A1	A2	E1	E2	E3	E4	EF	A6F	E5	E8	A7	A10	A11	A12	A15	A18	MeanW	MeanB
A1		0.725021	0.862218	0.879625	0.853233	0.843287	0.88093	0.943963	0.9335	0.887214	0.818891	0.838084	0.826606	0.878151	0.881308	0.887739	0.865222	0.859713
A2	0.725021		0.709184	0.749439	0.71958	0.737548	0.810811	0.9	0.886792	0.794579	0.752185	0.763367	0.779164	0.840426	0.796917	0.860754	0.779797	0.798199
E1	0.862218	0.709184		0.623288	0.657439	0.67543	0.74656	0.833815	0.845539	0.72125	0.794521	0.796683	0.807084	0.890995	0.765864	0.885582	0.729705	0.808854
E2	0.879625	0.749439	0.623288		0.65019	0.708955	0.771323	0.829752	0.845113	0.753036	0.816108	0.82485	0.823156	0.89313	0.793669	0.902594	0.757211	0.829506
E3	0.853233	0.71958	0.657439	0.65019		0.660802	0.746739	0.850133	0.819108	0.728873	0.786667	0.790063	0.805959	0.878161	0.773994	0.882323	0.744653	0.806577
E4	0.843287	0.737548	0.67543	0.708955	0.660802		0.67449	0.828902	0.811739	0.738193	0.767398	0.765635	0.775496	0.859773	0.752105	0.846751	0.732773	0.786479
EF	0.88093	0.810811	0.74656	0.771323	0.746739	0.67449		0.792109	0.748538	0.79092	0.828533	0.828269	0.833828	0.889155	0.776561	0.86977	0.771437	0.831005
A6F	0.943963	0.9	0.833815	0.829752	0.850133	0.828902	0.792109		0.912214	0.803954	0.872881	0.869852	0.875874	0.900695	0.832865	0.903509	0.861361	0.865661
E5	0.9335	0.886792	0.845539	0.845113	0.819108	0.811739	0.748538	0.912214		0.906815	0.931978	0.934524	0.935127	0.956172	0.902709	0.950081	0.850318	0.931058
E8	0.887214	0.794579	0.72125	0.753036	0.728873	0.738193	0.79092	0.803954	0.906815		0.706471	0.707893	0.731419	0.835387	0.666242	0.856752	0.750694	0.791648
A7	0.818891	0.752185	0.794521	0.816108	0.786667	0.767398	0.828533	0.872881	0.931978	0.706471		0.550499	0.613622	0.781786	0.699708	0.760193	0.68538	0.818796
A10	0.838084	0.763367	0.796683	0.82485	0.790063	0.765635	0.828269	0.869852	0.934524	0.707893	0.550499		0.587771	0.777778	0.704667	0.780846	0.684909	0.823481
A11	0.826606	0.779164	0.807084	0.823156	0.805959	0.775496	0.833828	0.875874	0.935127	0.731419	0.613622	0.587771		0.775683	0.73165	0.785616	0.704293	0.829144
A12	0.878151	0.840426	0.890995	0.89313	0.878161	0.859773	0.889155	0.900695	0.956172	0.835387	0.781786	0.777778	0.775683		0.819835	0.808675	0.799857	0.887406
A15	0.881308	0.796917	0.765864	0.793669	0.773994	0.752105	0.776561	0.832865	0.902709	0.666242	0.699708	0.704667	0.73165	0.819835		0.799344	0.736908	0.808444
A18	0.887739	0.860754	0.885582	0.902594	0.882323	0.846751	0.86977	0.903509	0.950081	0.856752	0.760193	0.780846	0.785616	0.808675	0.799344		0.798571	0.887678
																	0.790759	0.835228	∑ Downstream
																	0.73723	0.835228	∑ Upstream

### Sheet: Autumn_MZB_ESVs
	A1	A2	E1	E2	E3	E4	EF	A6F	E5	E8	A7	A10	A11	A12	A15	A18	MeanW	MeanB
A1		0.682796	0.803468	0.867052	0.783069	0.798969	0.792553	0.942197	0.846154	0.883978	0.81448	0.837209	0.854545	0.879581	0.87027	0.871795	0.814532	0.858837
A2	0.682796		0.680412	0.7	0.709402	0.747967	0.77686	0.893617	0.791667	0.839623	0.811688	0.787234	0.798611	0.893443	0.828829	0.865031	0.74784	0.832065
E1	0.803468	0.680412		0.563636	0.654762	0.696629	0.735632	0.842105	0.818182	0.768116	0.771186	0.779817	0.772727	0.897727	0.773333	0.851562	0.710949	0.802067
E2	0.867052	0.7	0.563636		0.64	0.764706	0.807229	0.877551	0.759259	0.84375	0.844828	0.838095	0.841121	0.911392	0.826087	0.894309	0.747429	0.857083
E3	0.783069	0.709402	0.654762	0.64		0.61	0.696078	0.873418	0.783133	0.772727	0.764706	0.761905	0.775194	0.888889	0.75	0.802817	0.718733	0.788034
E4	0.798969	0.747967	0.696629	0.764706	0.61		0.704762	0.864198	0.818182	0.793478	0.769784	0.757812	0.751938	0.881818	0.808081	0.838926	0.741033	0.800263
EF	0.792553	0.77686	0.735632	0.807229	0.696078	0.704762		0.883117	0.710526	0.846154	0.829787	0.804688	0.807692	0.906542	0.808511	0.823944	0.763345	0.832474
A6F	0.942197	0.893617	0.842105	0.877551	0.873418	0.864198	0.883117		0.961538	0.890909	0.9	0.876289	0.90099	0.942029	0.827586	0.891892	0.892218	0.889956
E5	0.846154	0.791667	0.818182	0.759259	0.783133	0.818182	0.710526	0.961538		0.910448	0.927419	0.919643	0.911504	0.950617	0.918919	0.953488	0.81108	0.927434
E8	0.883978	0.839623	0.768116	0.84375	0.772727	0.793478	0.846154	0.890909	0.910448		0.640777	0.638298	0.686869	0.773333	0.640625	0.765217	0.690853	0.838798
A7	0.81448	0.811688	0.771186	0.844828	0.764706	0.769784	0.829787	0.9	0.927419	0.640777		0.459016	0.503937	0.821705	0.663636	0.62585	0.619154	0.825987
A10	0.837209	0.787234	0.779817	0.838095	0.761905	0.757812	0.804688	0.876289	0.919643	0.638298	0.459016		0.491525	0.803419	0.608247	0.58209	0.597099	0.818077
A11	0.854545	0.798611	0.772727	0.841121	0.775194	0.751938	0.807692	0.90099	0.911504	0.686869	0.503937	0.491525		0.786325	0.695238	0.657343	0.636873	0.823814
A12	0.879581	0.893443	0.897727	0.911392	0.888889	0.881818	0.906542	0.942029	0.950617	0.773333	0.821705	0.803419	0.786325		0.835294	0.806202	0.80438	0.905782
A15	0.87027	0.828829	0.773333	0.826087	0.75	0.808081	0.808511	0.827586	0.918919	0.640625	0.663636	0.608247	0.695238	0.835294		0.633028	0.679345	0.823513
A18	0.871795	0.865031	0.851562	0.894309	0.802817	0.838926	0.823944	0.891892	0.953488	0.765217	0.62585	0.58209	0.657343	0.806202	0.633028		0.678288	0.865974
																	0.774467	0.843135	∑ Downstream
																	0.672284	0.843135	∑ Upstream

### Sheet: Autumn_MZB_species
	A1	A2	E1	E2	E3	E4	EF	A6F	E5	E8	A7	A10	A11	A12	A15	A18	MeanW	MeanB
A1		0.673913	0.804878	0.878049	0.790698	0.72093	0.780488	0.928571	0.833333	0.909091	0.836735	0.8125	0.808511	0.895833	0.880952	0.929825	0.801358	0.867635
A2	0.673913		0.64	0.708333	0.724138	0.75	0.703704	0.8	0.785714	0.821429	0.8	0.727273	0.71875	0.914286	0.814815	0.878049	0.723225	0.810657
E1	0.804878	0.64		0.416667	0.529412	0.6	0.466667	0.615385	0.777778	0.6875	0.695652	0.695652	0.681818	0.869565	0.571429	0.827586	0.581858	0.718458
E2	0.878049	0.708333	0.416667		0.428571	0.684211	0.571429	0.5	0.8125	0.8	0.772727	0.772727	0.7	0.904762	0.692308	0.892857	0.62497	0.790769
E3	0.790698	0.724138	0.529412	0.428571		0.52381	0.375	0.6875	0.684211	0.857143	0.730769	0.821429	0.72	0.925926	0.722222	0.878788	0.592917	0.80804
E4	0.72093	0.75	0.6	0.684211	0.52381		0.55	0.8	0.782609	0.826087	0.714286	0.758621	0.703704	0.896552	0.761905	0.888889	0.661279	0.792863
EF	0.780488	0.703704	0.466667	0.571429	0.375	0.55		0.642857	0.647059	0.777778	0.652174	0.76	0.695652	0.875	0.6	0.833333	0.59215	0.741991
A6F	0.928571	0.8	0.615385	0.5	0.6875	0.8	0.642857		0.875	0.692308	0.761905	0.761905	0.684211	0.842105	0.545455	0.846154	0.731164	0.733434
E5	0.833333	0.785714	0.777778	0.8125	0.684211	0.782609	0.647059	0.875		0.894737	0.928571	0.888889	0.84	0.96	0.888889	0.969697	0.774775	0.910112
E8	0.909091	0.821429	0.6875	0.8	0.857143	0.826087	0.777778	0.692308	0.894737		0.55	0.55	0.526316	0.809524	0.538462	0.68	0.60905	0.807341
A7	0.836735	0.8	0.695652	0.772727	0.730769	0.714286	0.652174	0.761905	0.928571	0.55		0.416667	0.458333	0.827586	0.526316	0.6	0.56315	0.765869
A10	0.8125	0.727273	0.695652	0.772727	0.821429	0.758621	0.76	0.761905	0.888889	0.55	0.416667		0.391304	0.785714	0.666667	0.6875	0.582975	0.777666
A11	0.808511	0.71875	0.681818	0.7	0.72	0.703704	0.695652	0.684211	0.84	0.526316	0.458333	0.391304		0.777778	0.65	0.677419	0.580192	0.728072
A12	0.895833	0.914286	0.869565	0.904762	0.925926	0.896552	0.875	0.842105	0.96	0.809524	0.827586	0.785714	0.777778		0.857143	0.774194	0.805323	0.898225
A15	0.880952	0.814815	0.571429	0.692308	0.722222	0.761905	0.6	0.545455	0.888889	0.538462	0.526316	0.666667	0.65	0.857143		0.666667	0.650876	0.719775
A18	0.929825	0.878049	0.827586	0.892857	0.878788	0.888889	0.833333	0.846154	0.969697	0.68	0.6	0.6875	0.677419	0.774194	0.666667		0.680963	0.882798
																	0.680373	0.797107	∑ Downstream
																	0.638933	0.797107	∑ Upstream

### Sheet: Winter_All_ESVs
	A1	A2	E1	E2	E3	E4	EF	A6F	E5	E8	E9	A7	A10	A12	A15	MeanW	MeanB
A1		0.66906	0.775833	0.821678	0.821739	0.890909	0.76045	0.80617	0.89417	0.800676	0.851757	0.808546	0.930657	0.878589	0.814195	0.805001	0.847403
A2	0.66906		0.707974	0.76659	0.744213	0.840049	0.719033	0.797771	0.843938	0.745911	0.815061	0.756586	0.9	0.859667	0.771948	0.761078	0.808195
E1	0.775833	0.707974		0.588595	0.577236	0.715909	0.609718	0.778502	0.709821	0.609091	0.726766	0.624567	0.806005	0.819237	0.670927	0.682948	0.709432
E2	0.821678	0.76659	0.588595		0.580882	0.65861	0.646643	0.809015	0.698006	0.635593	0.741071	0.662698	0.773994	0.8389	0.725806	0.696253	0.729677
E3	0.821739	0.744213	0.577236	0.580882		0.66568	0.619643	0.79067	0.681818	0.608974	0.728285	0.669922	0.76	0.820513	0.684982	0.685235	0.712113
E4	0.890909	0.840049	0.715909	0.65861	0.66568		0.73913	0.862338	0.640496	0.71	0.764873	0.747706	0.699029	0.867971	0.780335	0.75164	0.761652
EF	0.76045	0.719033	0.609718	0.646643	0.619643	0.73913		0.724175	0.733463	0.59396	0.738769	0.608974	0.829365	0.803354	0.641141	0.694032	0.702594
A6F	0.80617	0.797771	0.778502	0.809015	0.79067	0.862338	0.724175		0.874684	0.784181	0.822695	0.793893	0.901857	0.830857	0.739802	0.805415	0.812214
E5	0.89417	0.843938	0.709821	0.698006	0.681818	0.640496	0.733463	0.874684		0.674185	0.752778	0.7	0.722727	0.847458	0.783673	0.759549	0.746804
E8	0.800676	0.745911	0.609091	0.635593	0.608974	0.71	0.59396	0.784181	0.674185		0.68323	0.573614	0.771654	0.783486	0.679595	0.698316	0.68473
E9	0.851757	0.815061	0.726766	0.741071	0.728285	0.764873	0.738769	0.822695	0.752778	0.68323		0.726577	0.824242	0.782881	0.766667	0.756719	0.771339
A7	0.808546	0.756586	0.624567	0.662698	0.669922	0.747706	0.608974	0.793893	0.7	0.573614	0.726577		0.77037	0.792683	0.662829	0.705215	0.708099
A10	0.930657	0.9	0.806005	0.773994	0.76	0.699029	0.829365	0.901857	0.722727	0.771654	0.824242	0.77037		0.847222	0.805804	0.803858	0.813737
A12	0.878589	0.859667	0.819237	0.8389	0.820513	0.867971	0.803354	0.830857	0.847458	0.783486	0.782881	0.792683	0.847222		0.787375	0.79873	0.840727
A15	0.814195	0.771948	0.670927	0.725806	0.684982	0.780335	0.641141	0.739802	0.783673	0.679595	0.766667	0.662829	0.805804	0.787375		0.740454	0.734756
																0.737906	0.758898	∑ Downstream
																0.750549	0.758898	∑ Upstream

### Sheet: Winter_MZB_ESVs
	A1	A2	E1	E2	E3	E4	EF	A6F	E5	E8	E9	A7	A10	A12	A15	MeanW	MeanB
A1		0.696203	0.857143	0.90625	0.896552	0.827586	0.78125	0.835294	0.929825	0.847458	0.883333	0.915254	0.982456	0.970588	0.84127	0.841263	0.906727
A2	0.696203		0.759259	0.839286	0.843137	0.811321	0.822581	0.853659	0.923077	0.811321	0.851852	0.886792	0.960784	0.934426	0.885246	0.818565	0.888404
E1	0.857143	0.759259		0.785714	0.666667	0.666667	0.8	0.833333	0.863636	0.666667	0.76	0.782609	0.952381	0.903226	0.878788	0.779052	0.823945
E2	0.90625	0.839286	0.785714		0.7	0.75	0.823529	0.890909	0.85	0.695652	0.84	0.761905	0.947368	0.967742	0.833333	0.818211	0.841
E3	0.896552	0.843137	0.666667	0.7		0.857143	0.785714	0.921569	0.866667	0.666667	0.904762	0.666667	0.833333	0.916667	0.791667	0.817181	0.796627
E4	0.827586	0.811321	0.666667	0.75	0.857143		0.774194	0.795918	0.6875	0.666667	0.578947	0.8	0.941176	0.965517	0.9	0.771291	0.808718
EF	0.78125	0.822581	0.8	0.823529	0.785714	0.774194		0.789474	0.807692	0.733333	0.878788	0.785714	0.923077	0.947368	0.735294	0.798054	0.833929
A6F	0.835294	0.853659	0.833333	0.890909	0.921569	0.795918	0.789474		0.916667	0.843137	0.90566	0.921569	1	0.849057	0.896552	0.854603	0.902662
E5	0.929825	0.923077	0.863636	0.85	0.866667	0.6875	0.807692	0.916667		0.764706	0.75	0.692308	0.9	1	0.869565	0.855633	0.82943
E8	0.847458	0.811321	0.666667	0.695652	0.666667	0.666667	0.733333	0.843137	0.764706		0.714286	0.736842	0.875	0.928571	0.777778	0.806495	0.743956
E9	0.883333	0.851852	0.76	0.84	0.904762	0.578947	0.878788	0.90566	0.75	0.714286		0.722222	0.9375	0.964286	0.896552	0.846969	0.817038
A7	0.915254	0.886792	0.782609	0.761905	0.666667	0.8	0.785714	0.921569	0.692308	0.736842	0.722222		0.833333	0.916667	0.884615	0.818736	0.801424
A10	0.982456	0.960784	0.952381	0.947368	0.833333	0.941176	0.923077	1	0.9	0.875	0.9375	0.833333		0.888889	0.904762	0.887897	0.937842
A12	0.970588	0.934426	0.903226	0.967742	0.916667	0.965517	0.947368	0.849057	1	0.928571	0.964286	0.916667	0.888889		0.90625	0.920933	0.939399
A15	0.84127	0.885246	0.878788	0.833333	0.791667	0.9	0.735294	0.896552	0.869565	0.777778	0.896552	0.884615	0.904762	0.90625		0.873991	0.847968
																0.817095	0.847938	∑ Downstream
																0.85917	0.847938	∑ Upstream

### Sheet: Winter_MZB_species
	A1	A2	E1	E2	E3	E4	EF	A6F	E5	E8	E9	A7	A10	A12	A15	MeanW	MeanB
A1		0.521739	0.75	0.857143	0.842105	0.789474	0.85	0.863636	1	0.789474	0.842105	0.894737	0.947368	0.958333	0.857143	0.809262	0.881527
A2	0.521739		0.6	0.75	0.8	0.733333	0.882353	0.833333	1	0.733333	0.8	0.866667	0.933333	0.894737	0.888889	0.765095	0.852827
E1	0.75	0.6		0.428571	0.5	0.333333	0.75	0.666667	1	0.333333	0.5	0.666667	0.833333	0.909091	0.777778	0.628571	0.670034
E2	0.857143	0.75	0.428571		0.4	0.714286	0.714286	0.777778	1	0.5	0.857143	0.6	0.8	0.9	0.75	0.705258	0.734524
E3	0.842105	0.8	0.5	0.4		0.6	0.6	0.714286	1	0.25	0.8	0.333333	0.666667	0.875	0.666667	0.682049	0.598611
E4	0.789474	0.733333	0.333333	0.714286	0.6		0.857143	0.571429	1	0.4	0.25	0.5	0.75	0.888889	0.875	0.699875	0.610648
EF	0.85	0.882353	0.75	0.714286	0.6	0.857143		0.888889	1	0.666667	1	0.8	1	1	0.714286	0.817834	0.863492
A6F	0.863636	0.833333	0.666667	0.777778	0.714286	0.571429	0.888889		1	0.571429	0.714286	0.666667	0.833333	0.8	0.9	0.789502	0.747619
E5	1	1	1	1	1	1	1	1		1	1	1	1	1	1	1	1
E8	0.789474	0.733333	0.333333	0.5	0.25	0.4	0.666667	0.571429	1		0.6	0.5	0.75	0.888889	0.714286	0.690635	0.582693
E9	0.842105	0.8	0.5	0.857143	0.8	0.25	1	0.714286	1	0.6		0.75	0.666667	0.875	0.857143	0.749762	0.751504
A7	0.894737	0.866667	0.666667	0.6	0.333333	0.5	0.8	0.666667	1	0.5	0.75		0.5	0.857143	0.833333	0.688095	0.703119
A10	0.947368	0.933333	0.833333	0.8	0.666667	0.75	1	0.833333	1	0.75	0.666667	0.5		0.833333	0.8	0.71	0.862671
A12	0.958333	0.894737	0.909091	0.9	0.875	0.888889	1	0.8	1	0.888889	0.875	0.857143	0.833333		0.9	0.870873	0.914006
A15	0.857143	0.888889	0.777778	0.75	0.666667	0.875	0.714286	0.9	1	0.714286	0.857143	0.833333	0.8	0.9		0.820952	0.825529
																0.766383	0.773253	∑ Downstream
																0.755053	0.773253	∑ Upstream
Title	Fresh insights into Mediterranean biodiversity: Environmental DNA reveals spatio-temporal patterns of stream invertebrate communities on Sicily
Journal Name	Hydrobiologia
Authors	Hupało, K., Schmidt, S., Macher, T-H., Weiss, M., Leese, F.
Affiliation	University Duisburg-Essen
Corresponding author	kamilhupalo@gmail.com
