## Supplementary material for "Fresh insights into Mediterranean biodiversity: Environmental DNA reveals spatio-temporal patterns of stream invertebrate communities on Sicily": Tab. S7

### Sheet: Arkusz1
	Seasonality			Barrier - autumn			Barrier - winter
Orders	Shared	Autumn only	Winter only	Shared	Downstream only	Upstream only	Shared	Downstream only	Upstream only
Amphipoda	2	0	0	2	0	0	2	0	0
Coleoptera	4	9	2	1	7	3	1	2	0
Decapoda	1	0	1	1	0	0	0	2	0
Diptera	12	24	3	11	16	14	3	9	1
Ephemeroptera	1	2	2	1	1	1	1	2	0
Basommatophora	1	0	0	0	1	0	0	1	0
Haplotaxida	3	2	0	3	2	0	1	2	0
Hemiptera	0	0	0	0	0	1	0	0	0
Plecoptera	0	0	0	0	0	0	0	0	0
Odonata	1	5	0	2	4	0	0	1	0
Sphaeriida	0	0	0	0	0	0	0	0	0
Trichoptera	4	1	0	2	1	3	0	1	4
Sum	29	43	8	23	32	22	8	20	5
Title	Fresh insights into Mediterranean biodiversity: Environmental DNA reveals spatio-temporal patterns of stream invertebrate communities on Sicily
Journal Name	Hydrobiologia
Authors	Hupało, K., Schmidt, S., Macher, T-H., Weiss, M., Leese, F.
Affiliation	University Duisburg-Essen
Corresponding author	kamilhupalo@gmail.com
